# Evidence of recent increased pathogenicity within the Australian *Ascochyta rabiei* population

**DOI:** 10.1101/2020.06.28.175653

**Authors:** P Sambasivam, Y Mehmood, I Bar, J Davidson, K Hobson, K Moore, R Ford

**Affiliations:** Environmental Futures Research Institute, School of Environment and Science, Griffith University, QLD, 4111 Australia; South Australian Research and Development Institute, Hartley Grove, Urrbrae SA 5064; Department of Primary Industries Tamworth Agricultural Institute, Calala, NSW 2340 Australia

## Abstract

Ascochyta Blight (AB), caused by *Ascochyta rabiei* (syn *Phoma rabiei*), is the major endemic foliar fungal disease affecting the Australian chickpea industry, resulting with potential crop loss and management costs. This study was conducted to better understand the risk posed by the Australian *A. rabiei* population to current resistance sources and to provide informed decision support for chemical control strategies. Recent changes in the pathogenicity of the population were proposed based on disease severity and histopathological observations on a host set. Controlled environment disease screening of 201 isolates on the host set revealed distinct pathogenicity groups, with 41% of all isolates assessed as highly aggressive and a significant increase in the proportion of isolates able to cause severe damage on resistant and moderately resistant cultivars since 2013. In particular, the frequency of highly aggressive isolates on the widely adopted PBA HatTrick cultivar rose from 18% in 2013 to 68% in 2017. In addition, isolates collected since 2016 caused severe disease on Genesis 090, another widely adopted moderately resistant cultivar and on ICC3996, a commonly used resistance source. Of immediate concern was the 10% of highly aggressive isolates able to severely damage the recently released resistant cultivar PBA Seamer (2016). Histopathology studies revealed that the most aggressive isolates were able to germinate, develop appressoria and invade directly through the epidermis faster than lower aggressive isolates on all hosts assessed, including ICC3996. The fungal invasion triggered a common reactive oxygen species (ROS) and hypersensitive response (HR) on all assessed resistant genotypes with initial biochemical and subsequent structural defence responses initiated within 24 hours of inoculation by the most highly aggressive isolates. These responses were much faster on the less resistant and fastest on the susceptible check host, indicating that speed of recognition was correlated with resistance rating. This will inform fungicide application timing so that infected crops are sprayed with prophylactic chemistries prior to invasion and with systemic chemistries after the pathogen has invaded.
