## Supplemental Table 1 for "Evidence of recent increased pathogenicity within the Australian *Ascochyta rabiei* population"

### Sheet: Isolate Passport information
Isolate Name	Collection Year	Location	State	Host Cultivar
16CUR004	2016	Curyo	Victoria	Genesis090
16CUR005	2016	Curyo	Victoria	Genesis090
16CUR006	2016	Curyo	Victoria	Genesis090
16CUR010	2016	Curyo	Victoria	Genesis090
16CUR011	2016	Curyo	Victoria	Genesis090
16CUR012	2016	Curyo	Victoria	Genesis090
16CUR013	2016	Curyo	Victoria	Genesis090
16CUR014	2016	Curyo	Victoria	Genesis090
16CUR015	2016	Curyo	Victoria	Genesis090
16CUR016	2016	Curyo	Victoria	Genesis090
16CUR017	2016	Curyo	Victoria	Genesis090
16CUR018	2016	Curyo	Victoria	Genesis090
16CUR019	2016	Curyo	Victoria	Genesis090
16CUR020	2016	Curyo	Victoria	Genesis090
16RUP001	2016	Rupanyup	Victoria	Genesis090
16RUP002	2016	Rupanyup	Victoria	Genesis090
16RUP003	2016	Rupanyup	Victoria	Genesis090
16RUP004	2016	Rupanyup	Victoria	Genesis090
16RUP005	2016	Rupanyup	Victoria	Genesis090
16RUP006	2016	Rupanyup	Victoria	Genesis090
16RUP007	2016	Rupanyup	Victoria	Genesis090
16RUP008	2016	Rupanyup	Victoria	Genesis090
16RUP009	2016	Rupanyup	Victoria	Genesis090
16RUP010	2016	Rupanyup	Victoria	Genesis090
16RUP011	2016	Rupanyup	Victoria	Genesis090
16RUP012	2016	Rupanyup	Victoria	Genesis090
16RUP013	2016	Rupanyup	Victoria	Genesis090
16RUP014	2016	Rupanyup	Victoria	Genesis090
16RUP015	2016	Rupanyup	Victoria	Genesis090
ARD-16-650	2016	Ardath	Western Australia	PBA Striker
ARD-16-651	2016	Ardath	Western Australia	PBA Striker
ARD-16-655	2016	Ardath	Western Australia	PBA Striker
ARD-16-656	2016	Ardath	Western Australia	PBA Striker
ARD-16-657	2016	Ardath	Western Australia	PBA Striker
ARD-16-658	2016	Ardath	Western Australia	PBA Striker
ARD-16-659	2016	Ardath	Western Australia	PBA Striker
ARD-16-660	2016	Ardath	Western Australia	PBA Striker
ARD-16-661	2016	Ardath	Western Australia	PBA Striker
ARD-16-665	2016	Ardath	Western Australia	PBA Slasher
DON-16-629	2016	Dongara	Western Australia	Kalkee
DON-16-638	2016	Dongara	Western Australia	Kalkee
DON-16-643	2016	Dongara	Western Australia	Kalkee
F16083-1	2016	Moonta	South Australia	Genesis 090
F16084-1	2016	Kadina	South Australia	Genesis 090
F16149-1	2016	Condowie	South Australia	Genesis 090
F16152-1	2016	Nuriootpa	South Australia	Genesis 090
F16156-1	2016	Berriwillock	South Australia	Genesis 090
F16165-1	2016	Grace Plains	South Australia	Genesis 079
F16207-1	2016	Pt Broughton	South Australia	Genesis 090
F16253-1	2016	Pt Broughton	South Australia	Genesis 090
F16256-1	2016	Daveyston	South Australia	Genesis 090
F16313-1	2016	Coonalpyn	South Australia	Genesis 090
FT16187-1	2016	Melton	South Australia	Genesis 090
FT16188-1	2016	Melton	South Australia	Genesis 079
MGW-16-643	2016	Mingenew	Western Australia	Genesis 836
MGW-16-644	2016	Mingenew	Western Australia	Genesis 836
MGW-16-645	2016	Mingenew	Western Australia	Genesis 836
MGW-16-646	2016	Mingenew	Western Australia	Genesis 836
MGW-16-647	2016	Mingenew	Western Australia	Genesis 836
MGW-16-648	2016	Mingenew	Western Australia	Genesis 836
MGW-16-649	2016	Mingenew	Western Australia	Genesis 836
TR8100	2016	Narromine	New South Wales	PBA HatTrick
TR8102	2016	Narromine	New South Wales	PBA HatTrick
TR8105	2016	Narromine	New South Wales	PBA HatTrick
TR8334	2016	Brookstead	Queensland	PBA HatTrick
TR8335	2016	Brookstead	Queensland	PBA HatTrick
TR8336	2016	Brookstead	Queensland	PBA HatTrick
TR8370	2016	Garah	New South Wales	PBA HatTrick
TR8372	2016	Tulloona	New South Wales	PBA HatTrick
TR8373	2016	Tulloona	New South Wales	PBA HatTrick
TR8374	2016	Tulloona	New South Wales	PBA HatTrick
TR8383	2016	Munwonga	New South Wales	PBA HatTrick
TR8384	2016	Munwonga	New South Wales	PBA HatTrick
TR8385	2016	Munwonga	New South Wales	PBA HatTrick
TR8386	2016	Munwonga	New South Wales	PBA HatTrick
TR8387	2016	Munwonga	New South Wales	PBA HatTrick
TR8388	2016	Garah	New South Wales	PBA HatTrick
TR8389	2016	Garah	New South Wales	PBA HatTrick
TR8390	2016	Garah	New South Wales	PBA HatTrick
TR8392	2016	Garah	New South Wales	PBA HatTrick
TR8393	2016	Tulloona	New South Wales	PBA HatTrick
TR8623	2016	Pittsworth	Queensland	PBA HatTrick
TR8624	2016	Pittsworth	Queensland	PBA HatTrick
TR8625	2016	Pittsworth	Queensland	PBA HatTrick
TR8653	2016	Merwood, Croppa Ck	Queensland	PBA Seamer
TR8654	2016	Merwood, Croppa Ck	Queensland	PBA Seamer
TR8655	2016	Merwood, Croppa Ck	Queensland	PBA Seamer
TR8656	2016	Merwood, Croppa Ck	Queensland	PBA Seamer
TR8657	2016	Merwood, Croppa Ck	Queensland	PBA Seamer
TR8662	2016	Merwood, Croppa Ck	Queensland	PBA Seamer
TR8744	2016	Dalby	New South Wales	PBA Seamer
TR8747	2016	Dalby	New South Wales	PBA Seamer
TR8750	2016	Dalby	New South Wales	PBA Seamer
TR8751	2016	Dalby	New South Wales	PBA Seamer
TR8902	2016	Dalby Rural	Queensland	PBA Seamer
TR8903	2016	Dalby Rural	Queensland	PBA Seamer
TR8904	2016	Dalby Rural	Queensland	PBA Seamer
TR8905	2016	Dalby Rural	Queensland	PBA Seamer
TR8906	2016	Dalby Rural	Queensland	PBA Seamer
TR8908	2016	Dalby Rural	Queensland	PBA Seamer
122-1/17	2017	Wasleys	South Australia	Genesis 090
122-2/17	2017	Wasleys	South Australia	Genesis 090
122-3/17	2017	Wasleys	South Australia	Genesis 090
17CUR001	2017	Curyo	Victoria	Genesis 090
17CUR002	2017	Curyo	Victoria	Genesis 090
17CUR003	2017	Curyo	Victoria	Genesis 090
17CUR004	2017	Curyo	Victoria	Genesis 090
17CUR005	2017	Curyo	Victoria	Genesis 090
17CUR006	2017	Curyo	Victoria	Genesis 090
17CUR007	2017	Curyo	Victoria	Genesis 090
17CUR008	2017	Curyo	Victoria	Genesis 090
17CUR009	2017	Curyo	Victoria	Genesis 090
17CUR013	2017	Curyo	Victoria	Genesis 090
17HOR001	2017	Horsham	Victoria	Genesis 090
17HOR002	2017	Horsham	Victoria	Genesis 090
A17061	2017	Curyo	Victoria	Kalkee
A17062	2017	Curyo	Victoria	CICA 1751
A17063	2017	Curyo	Victoria	Genesis 079
A17066	2017	Curyo	Victoria	CICA 1551
A17069	2017	Curyo	Victoria	CICA 1552
F17067-1	2017	Coonalpyn	South Australia	Genesis 090
F17076-1	2017	Finley	New South Wales	Genesis 090
F17076-2	2017	Finley	New South Wales	Genesis 090
F17076-3	2017	Finley	New South Wales	Genesis 090
F17077-1	2017	Bute	South Australia	Genesis 090
F17077-2	2017	Bute	South Australia	Genesis 090
F17077-3	2017	Bute	South Australia	Genesis 090
F17081-1	2017	Wasleys	South Australia	Genesis 090
F17081-2	2017	Wasleys	South Australia	Genesis 090
F17081-3	2017	Wasleys	South Australia	Genesis 090
F17165-1	2017	Blyth	South Australia	Genesis 090
F17165-2	2017	Blyth	South Australia	Genesis 090
F17165-3	2017	Blyth	South Australia	Genesis 090
F17175-1	2017	Elmore	South Australia	Genesis 090
F17191-1	2017	Pt Broughton	South Australia	Genesis 090
F17191-2	2017	Pt Broughton	South Australia	Genesis 090
F17191-3	2017	Pt Broughton	South Australia	Genesis 090
F17200-1	2017	Balaklava	South Australia	Sonali
F17200-2	2017	Balaklava	South Australia	Sonali
F17200-3	2017	Balaklava	South Australia	Sonali
MER17371	2017	Merredin	Western Australia	PBA Striker
MER17372	2017	Merredin	Western Australia	PBA Striker
MER17373	2017	Merredin	Western Australia	PBA Striker
MER17374	2017	Merredin	Western Australia	PBA Striker
MER17375	2017	Merredin	Western Australia	PBA Striker
MER17376	2017	Merredin	Western Australia	PBA Striker
MER17377	2017	Merredin	Western Australia	PBA Striker
MER17378	2017	Merredin	Western Australia	PBA Striker
MER17379	2017	Merredin	Western Australia	PBA Striker
MER17380	2017	Merredin	Western Australia	PBA Striker
MER17381	2017	Merredin	Western Australia	PBA Striker
MER17382	2017	Merredin	Western Australia	PBA Striker
MER17383	2017	Merredin	Western Australia	PBA Striker
MIL17252	2017	Mullewa	Western Australia	Neelam
MIL17253	2017	Mullewa	Western Australia	Neelam
MIL17255	2017	Mullewa	Western Australia	Neelam
MIL17257	2017	Mullewa	Western Australia	Neelam
MIL17259	2017	Mullewa	Western Australia	Neelam
TR9126	2017	Unknown		PBA HatTrick
TR9295	2017	Unknown		PBA Seamer
TR9298	2017	Garah	New South Wales	PBA HatTrick
TR9328	2017	Moree	New South Wales	PBA HatTrick
TR9529	2017	Chinchilla	Queensland	PBA Seamer
TR9530	2017	Dulacca, Chinchilla	Queensland	PBA Seamer
TR9531	2017	Dulacca, Chinchilla	Queensland	PBA Seamer
TR9532	2017	Chinchilla	Queensland	PBA Seamer
TR9533	2017	Chinchilla	Queensland	PBA Seamer
TR9534	2017	Dalby	Queensland	PBA Seamer
TR9535	2017	Gravel Pit Hill	Queensland	PBA Seamer
TR9536	2017	Gravel Pit Hill	Queensland	PBA Seamer
TR9537	2017	Gravel Pit Hill	Queensland	PBA Seamer
TR9538	2017	Gravel Pit Hill	Queensland	PBA Seamer
TR9539	2017	Fox Holes	Queensland	PBA Seamer
TR9540	2017	Fox Holes	Queensland	PBA Seamer
TR9541	2017	Fox Holes	Queensland	PBA Seamer
TR9542	2017	Fox Holes	Queensland	PBA Seamer
TR9543	2017	Fox Holes	Queensland	PBA Seamer
TR9568	2017	Gurley	New South Wales	PBA Seamer
TR9571	2017	Gurley	New South Wales	PBA Seamer
TR9572	2017	Gurley	New South Wales	PBA Seamer
TR9573	2017	Gurley	New South Wales	PBA Seamer
TR9574	2017	Gurley	New South Wales	PBA Seamer
TR9576	2017	Gurley	New South Wales	PBA Seamer
TR9577	2017	Gurley	New South Wales	PBA Seamer
TR9590	2017	North Star	New South Wales	PBA HatTrick
TR9590	2017	North Star	New South Wales	PBA HatTrick
TR9592	2017	North Star	New South Wales	PBA HatTrick
TR9632	2017	Dalby	Queensland	PBA Seamer
TR9700	2017	Walgett	New South Wales	PBA HatTrick
TR9701	2017	Walgett	New South Wales	PBA HatTrick
TR9702	2017	Walgett	New South Wales	PBA Seamer
TR9703	2017	Walgett	New South Wales	PBA Seamer
TR9706	2017	Walgett	New South Wales	PBA Seamer
TR9707	2017	Walgett	New South Wales	PBA Seamer
TR9708	2017	Walgett	New South Wales	PBA Seamer
TR9709	2017	Walgett	New South Wales	PBA Seamer
TR9710	2017	Walgett	New South Wales	PBA Seamer
TR9712	2017	Walgett	New South Wales	PBA Seamer
TR9713	2017	Walgett	New South Wales	PBA Seamer
TR9716	2017	Walgett	New South Wales	PBA HatTrick
TR9718	2017	Walgett	New South Wales	PBA HatTrick
